# Genomic profiling of childhood tumor patient-derived xenograft models to enable rational clinical trial design

**DOI:** 10.1101/566455

**Authors:** Jo Lynne Rokita, Komal S. Rathi, Maria F. Cardenas, Kristen A. Upton, Joy Jayaseelan, Katherine L. Cross, Jacob Pfeil, Laura E. Ritenour, Apexa Modi, Alvin Farrel, Gregory P. Way, Nathan M. Kendsersky, Khushbu Patel, Gonzalo Lopez, Zalman Vaksman, Chelsea Mayoh, Jonas Nance, Kristyn McCoy, Michelle Haber, Kathryn Evans, Hannah McCalmont, Katerina Bendak, Julia W. Böhm, Glenn M. Marshall, Vanessa Tyrrell, Karthik Kalletla, Frank K. Braun, Lin Qi, Yunchen Du, Huiyuan Zhang, Holly B. Lindsay, Sibo Zhao, Jack Shu, Patricia Baxter, Christopher Morton, Dias Kurmashev, Siyuan Zheng, Yidong Chen, Jay Bowen, Anthony C. Bryan, Kristen M. Leraas, Sara E. Coppens, HarshaVardhan Doddapaneni, Zeineen Momin, Wendong Zhang, Gregory I. Sacks, Lori S. Hart, Kateryna Krytska, Yael P. Mosse, Gregory J. Gatto, Yolanda Sanchez, Casey S. Greene, Sharon J. Diskin, Olena Morozova Vaske, David Haussler, Julie M. Gastier-Foster, E. Anders Kolb, Richard Gorlick, Xiao-Nan Li, C. Patrick Reynolds, Raushan T. Kurmasheva, Peter J. Houghton, Malcolm A. Smith, Richard B. Lock, Pichai Raman, David A. Wheeler, John M. Maris

## Abstract

Accelerating cures for children with cancer remains an immediate challenge due to extensive oncogenic heterogeneity between and within histologies, distinct molecular mechanisms evolving between diagnosis and relapsed disease, and limited therapeutic options. To systematically prioritize and rationally test novel agents in preclinical murine models, researchers within the Pediatric Preclinical Testing Consortium are continuously developing patient-derived xenografts (PDXs) from high-risk childhood cancers, many refractory to current standard-of-care treatments. Here, we genomically characterize 261 PDX models from 29 unique pediatric cancer malignancies and demonstrate faithful recapitulation of histologies, subtypes, and refine our understanding of relapsed disease. Expression and mutational signatures are used to classify tumors for *TP53* and *NF1* inactivation, as well as impaired DNA repair. We anticipate that these data will serve as a resource for pediatric oncology drug development and guide rational clinical trial design for children with cancer.

**Highlights:**

- Multiplatform genomic analysis defines landscape of 261 pediatric cancer patient derived xenograft (PDX) models
- Pediatric patient derived xenografts faithfully recapitulate relapsed disease
- Inferred *TP53* pathway inactivation correlates with pediatric cancer copy number burden
- Somatic mutational signatures predict impaired DNA repair across multiple histologies
