## Supplementary material for "Genomic profiling of childhood tumor patient-derived xenograft models to enable rational clinical trial design": Rokita-PDX-Genomics-supplemental-tables: Table-S4-2019-02-19-mutations-model-hist-ages-bkpts-fusions.xlsx

### Sheet: mutations-per-model
Model	Histology.Detailed	Frame_Shift_Del	Frame_Shift_Ins	In_Frame_Del	In_Frame_Ins	Missense_Mutation	Nonsense_Mutation	Nonstop_Mutation	Splice_Site	Start_Codon_Del	Stop_Codon_Ins	total	subs	MutperMB
IC-1621GBM	Glioblastoma	46	119	4	2	6063	251	10	314	1	0	6810	6314	140
ALL-87	BCP-ALL	7	1	4	1	1045	56	0	30	0	0	1144	1101	24.41
ALL-121	T-ALL	21	9	0	1	823	33	0	31	0	0	918	856	18.98
ALL-123	BCP-ALL	23	7	2	0	518	32	1	15	0	0	598	550	12.2
ALL-54	BCP-ALL	8	3	7	0	424	4	0	12	0	0	458	428	9.49
ALL-61	BCP-ALL	3	1	1	2	390	18	0	13	0	0	428	408	9.05
ALL-93	BCP-ALL	4	5	0	0	342	18	2	14	0	0	385	360	7.98
OS-43-TPMX	Osteosarcoma	8	2	6	0	318	25	2	5	0	0	366	343	7.61
OS-45-TSX-pr1	Osteosarcoma	2	1	1	0	320	18	0	17	0	0	359	338	7.49
ALL-81	T-ALL	2	1	1	1	290	14	1	11	0	0	321	304	6.74
OS-54-OHS-x	Osteosarcoma	7	2	1	1	270	12	0	15	0	0	308	282	6.25
ALL-84	BCP-ALL	5	11	2	2	260	15	0	15	0	0	310	275	6.1
COG-N-624x	Neuroblastoma	4	3	0	2	246	10	1	19	0	0	285	256	5.68
NCH-CA-3	Colon Carcinoma	5	0	8	1	250	5	2	10	0	0	281	255	5.65
CHLA-79	Neuroblastoma	0	1	2	1	233	8	0	11	0	0	256	241	5.34
ALL-39	T-ALL	10	8	1	3	224	3	0	10	0	0	259	227	5.03
ALL-97	T-ALL	6	1	2	1	214	9	1	4	0	0	238	223	4.94
NB-SD	Neuroblastoma	6	1	2	0	209	11	1	8	0	0	238	220	4.88
ALL-122	BCP-ALL	5	4	6	2	204	10	0	6	0	0	237	214	4.75
ES-8	Ewing Sarcoma	9	1	4	0	204	10	0	6	0	0	234	214	4.75
COG-N-471x	Neuroblastoma	4	0	4	2	205	7	0	8	0	0	230	212	4.7
PAMDRM	Ph-likeALL	3	2	3	2	202	4	0	8	0	0	224	206	4.57
EW-8	Ewing Sarcoma	5	1	3	0	194	9	1	7	0	0	220	203	4.5
ALL-106	Ph-likeALL	6	1	8	1	201	1	0	5	0	0	223	202	4.48
ALL-94	BCP-ALL	5	4	2	2	194	6	0	9	0	0	222	200	4.43
NB-EBc1	Neuroblastoma	3	2	2	0	183	10	0	11	0	0	211	193	4.28
OS-44-KPDX-x	Osteosarcoma	3	3	4	1	181	9	0	10	0	0	211	190	4.21
OS-42	Osteosarcoma	6	0	2	0	178	10	0	10	0	0	206	188	4.17
ALL-17	BCP-ALL	1	2	1	2	184	2	0	6	1	0	199	186	4.12
ASPS-KY	ASPS	5	1	0	0	180	6	1	7	0	0	200	186	4.12
Rh-36	Fusion- RMS	4	2	3	0	181	5	0	7	0	0	202	186	4.12
OS-25	Osteosarcoma	5	1	2	0	177	5	0	4	0	0	194	182	4.04
TC-71	Ewing Sarcoma	11	1	1	0	174	6	0	8	0	0	201	180	3.99
ALL-29	T-ALL	6	2	7	1	173	4	0	4	0	0	197	177	3.92
PALKTY	Ph-likeALL	5	6	4	1	168	7	0	10	0	0	201	175	3.88
COG-N-421x	Neuroblastoma	4	1	1	0	166	8	0	10	0	1	191	174	3.86
OS-56-TTX	Osteosarcoma	8	3	2	2	168	4	2	10	1	0	200	172	3.81
COG-N-415x	Neuroblastoma	2	0	3	0	164	7	0	13	0	0	189	171	3.79
ICb-2555MB	Medulloblastoma	5	2	4	0	163	6	0	3	0	0	183	169	3.75
ALL-30	T-ALL	6	2	5	4	158	8	0	5	0	0	188	166	3.68
ES-1	Ewing Sarcoma	4	3	2	1	163	3	0	4	0	0	180	166	3.68
ICb-10593ATRT	ATRT	4	0	1	0	157	9	0	13	0	0	184	166	3.68
ICb-5323EPN	Ependymoma	10	4	6	0	157	9	0	4	0	0	190	166	3.68
PALNTB	BCP-ALL	3	1	3	0	159	7	0	6	0	0	179	166	3.68
PAKSWW	Ph-likeALL	2	1	3	2	164	1	1	5	0	0	179	165	3.66
IC-2664PNET	Astrocytoma	1	1	2	1	153	5	0	5	0	0	168	158	3.5
OS-55-SBX	Osteosarcoma	3	1	0	0	148	9	0	7	0	0	168	157	3.48
PAKHZT	Ph-likeALL	4	3	3	1	154	3	0	3	0	0	171	157	3.48
ICb-S1129MB	ETMR	5	1	4	1	149	6	0	5	0	0	171	155	3.44
ALL-08	T-ALL	6	1	3	3	152	2	0	4	0	0	171	154	3.41
ETP-6	ETP-ALL	7	0	4	1	152	2	0	6	0	0	172	154	3.41
IC-9635EPN	Ependymoma	15	5	4	0	148	6	0	4	0	0	182	154	3.41
IC-9811EPN	Ependymoma	3	1	2	0	151	2	0	6	0	0	165	153	3.39
ALL-02	BCP-ALL	6	3	2	2	143	9	0	5	0	0	170	152	3.37
PALTWS	BCP-ALL	0	2	2	0	149	3	0	3	0	0	159	152	3.37
CHLA-258	Ewing Sarcoma	7	2	3	0	140	11	0	3	0	0	166	151	3.35
OS-54-SJ	Osteosarcoma	5	1	3	0	146	5	0	9	0	0	169	151	3.35
COG-N-628x	Neuroblastoma	6	2	3	2	148	2	0	5	0	0	168	150	3.33
IC-3704GBM	Glioblastoma	5	1	4	1	142	8	0	4	0	0	165	150	3.33
COG-N-564x	Neuroblastoma	1	2	1	2	145	4	0	7	0	0	162	149	3.3
ES-6	Ewing Sarcoma	4	1	2	1	139	10	0	7	0	0	164	149	3.3
NB-1643	Neuroblastoma	3	0	4	1	145	4	0	3	0	0	160	149	3.3
ALL-32	T-ALL	3	3	2	2	144	4	0	6	0	0	164	148	3.28
ICb-1343ENB	ETMR	5	0	2	1	144	4	0	2	0	1	159	148	3.28
COG-N-620x	Neuroblastoma	3	2	3	1	139	8	0	4	0	0	160	147	3.26
IBs-2373PNET	ETMR	2	2	5	2	137	10	0	2	0	0	160	147	3.26
NCH-RBD-4	ATRT	3	2	3	0	143	4	0	4	0	0	159	147	3.26
OS-31	Osteosarcoma	6	2	3	0	140	7	0	2	0	0	160	147	3.26
ALL-90	T-ALL	2	3	2	3	142	4	0	5	0	0	161	146	3.24
COG-N-589x	Neuroblastoma	5	0	2	0	141	4	0	4	0	0	156	145	3.22
ES-4	Ewing Sarcoma	6	4	3	1	140	5	0	2	0	0	161	145	3.22
MLL-86	MLL-ALL	3	0	6	0	141	3	0	9	0	0	162	144	3.19
MLL-3	MLL-ALL	5	0	3	0	137	6	0	8	0	0	159	143	3.17
NCI-ASPS	ASPS	4	0	2	5	140	3	0	3	0	0	157	143	3.17
OS-55	Osteosarcoma	2	2	2	0	137	6	0	6	0	0	155	143	3.17
ALL-52	BCP-ALL	3	1	8	0	138	3	0	3	0	0	156	141	3.13
ETP-5	ETP-ALL	2	0	1	0	136	5	0	7	0	0	151	141	3.13
OS-49-STTX-sc	Osteosarcoma	3	4	2	0	132	9	0	6	0	0	156	141	3.13
OS-46	Osteosarcoma	3	1	3	2	137	3	0	7	0	0	156	140	3.1
COG-N-426x-Felix-PDX	Neuroblastoma	5	0	3	1	134	5	0	5	0	0	153	139	3.08
NB-Fly-623m	Neuroblastoma	3	1	1	2	134	5	0	8	0	0	154	139	3.08
ALL-107	Ph-likeALL	3	2	6	4	134	4	0	9	0	0	162	138	3.06
KT-6	Wilms	6	3	5	3	133	5	0	2	0	0	157	138	3.06
ICb-2002EPN	Ependymoma	10	2	2	0	134	3	0	9	0	0	160	137	3.04
KT-11	Wilms	2	2	3	3	134	3	0	7	0	0	154	137	3.04
OS-41	Osteosarcoma	2	2	2	1	133	4	0	2	0	0	146	137	3.04
COG-N-519x	Neuroblastoma	4	1	0	0	128	8	0	4	0	0	145	136	3.02
PAKRSL	Ph-likeALL	0	0	1	2	133	3	0	3	0	0	142	136	3.02
SK-NEP-1	Ewing Sarcoma	2	3	2	2	130	6	0	1	0	0	146	136	3.02
ETP-3	ETP-ALL	8	2	1	2	129	6	0	4	0	0	152	135	2.99
KT-10	Wilms	4	1	3	0	133	2	0	4	0	0	147	135	2.99
NB-1382	Neuroblastoma	6	4	2	1	128	7	0	7	0	0	155	135	2.99
OS-56	Osteosarcoma	1	2	2	0	132	3	0	4	0	0	144	135	2.99
Rh-41	Fusion+ RMS	11	3	4	1	129	6	0	8	0	0	162	135	2.99
ALL-116	Ph-likeALL	0	4	4	2	131	2	0	2	0	0	145	133	2.95
COG-N-625x	Neuroblastoma	3	2	3	1	123	10	0	9	0	0	151	133	2.95
OS-49-SJ	Osteosarcoma	2	2	4	1	129	4	0	2	0	0	144	133	2.95
ALL-85	T-ALL	1	0	1	1	126	6	0	7	0	0	142	132	2.93
KT-9	Wilms	10	2	5	0	127	5	0	3	0	0	152	132	2.93
ICb-L1115ATRT	ATRT	1	0	2	1	127	3	0	6	0	0	140	130	2.88
MLL-1	MLL-ALL	4	1	2	1	128	1	0	5	0	0	142	129	2.86
NB-1771	Neuroblastoma	3	2	1	0	124	5	1	4	0	0	140	129	2.86
COG-N-496x	Neuroblastoma	2	1	0	0	124	4	0	4	0	0	135	128	2.84
ICb-9508MB	Medulloblastoma	6	0	1	0	125	3	0	8	0	0	143	128	2.84
NCH-RBD-2	Extracranial Rhabdoid	4	2	1	1	122	6	2	7	0	0	145	128	2.84
OS-1	Osteosarcoma	4	1	4	1	124	3	0	9	0	0	146	127	2.82
PAKVKK	Ph-likeALL	3	5	1	1	126	1	0	4	0	0	141	127	2.82
ALL-43	T-ALL	3	2	1	1	123	2	0	3	0	0	135	125	2.77
ALL-59	BCP-ALL	1	2	3	2	123	0	0	1	0	0	132	123	2.73
NCH-MB-1	Medulloblastoma	3	1	0	1	119	4	0	2	0	0	130	123	2.73
NCH-MN-1	Astrocytoma	4	0	3	2	117	6	1	2	1	0	136	123	2.73
NCH-PXA-1	Astrocytoma	6	2	4	3	120	3	0	2	0	0	140	123	2.73
OS-47-SJ	Osteosarcoma	5	0	0	2	117	6	0	5	0	0	135	123	2.73
ALL-03	MLL-ALL	3	1	1	0	119	3	0	6	0	0	133	122	2.71
IRS-68	Fusion- RMS	4	1	5	2	121	1	0	5	0	0	139	122	2.71
ALL-16	T-ALL	8	4	7	2	116	5	0	2	0	0	144	121	2.68
OS-34	Osteosarcoma	2	0	0	0	115	6	0	4	0	0	127	121	2.68
OS-60	Osteosarcoma	1	0	2	0	117	4	0	8	0	0	132	121	2.68
ALL-115	BCP-ALL	2	0	1	2	113	6	0	2	0	0	126	119	2.64
ALL-19	BCP-ALL	4	3	2	0	115	4	0	5	0	0	133	119	2.64
IC-1499EPB	Ependymoblastoma	1	0	2	2	117	2	0	4	0	0	128	119	2.64
OS-44	Osteosarcoma	2	2	3	1	115	4	0	4	0	0	131	119	2.64
OS-50-SJ	Osteosarcoma	3	1	6	2	114	5	1	2	0	0	134	119	2.64
ALL-88	BCP-ALL	2	4	0	1	115	3	0	6	0	0	131	118	2.62
COG-N-440x	Neuroblastoma	2	2	4	0	109	9	0	5	0	0	131	118	2.62
COG-N-557x	Neuroblastoma	4	1	2	1	115	3	0	6	0	0	132	118	2.62
ETP-1	ETP-ALL	3	5	2	1	115	3	0	7	0	0	136	118	2.62
EW-5	Ewing Sarcoma	2	1	2	0	113	5	0	7	0	0	130	118	2.62
MLL-8	MLL-ALL	3	1	1	3	118	0	0	6	0	0	132	118	2.62
PAKYEP	BCP-ALL	3	2	4	0	114	4	0	2	0	0	129	118	2.62
COG-N-590x	Neuroblastoma	4	1	3	0	111	6	0	5	0	0	130	117	2.59
IC-3635PXA	Astrocytoma	3	1	3	0	114	3	0	2	0	0	126	117	2.59
OS-46-AOX	Osteosarcoma	2	1	0	1	116	1	0	3	0	0	124	117	2.59
ALL-63	BCP-ALL	3	1	3	1	113	3	0	5	0	0	129	116	2.57
ALL-75	BCP-ALL	3	0	0	0	115	1	0	5	0	0	124	116	2.57
ICb-2123MB	Medulloblastoma	3	1	2	4	114	2	0	3	0	0	129	116	2.57
ICb-6753ATRT	ATRT	3	0	0	0	115	1	0	4	0	0	123	116	2.57
IRS-56	Fusion- RMS	8	2	3	0	111	5	0	4	0	0	133	116	2.57
NCH-CCS-1	Clear Cell Sarcoma	11	1	1	0	111	5	0	0	0	1	130	116	2.57
NCH-WT-5	Wilms	1	3	2	0	112	4	0	5	0	0	127	116	2.57
OS-17	Osteosarcoma	2	0	2	1	110	6	0	2	0	0	123	116	2.57
ALL-28	BCP-ALL	3	1	3	1	113	2	0	2	0	0	125	115	2.55
ALL-51	BCP-ALL	0	1	1	2	114	1	0	2	0	0	121	115	2.55
OS-29	Osteosarcoma	1	2	3	3	107	8	1	3	0	0	128	115	2.55
BT-29	ATRT	3	1	1	0	106	8	0	2	0	0	121	114	2.53
ICb-5108ATRT	ATRT	1	1	2	3	111	3	0	3	1	0	125	114	2.53
NCH-ARMS-2-NCH-S13-7484	Fusion+ RMS	2	1	3	0	113	1	0	10	0	0	130	114	2.53
Rh-12	Fusion- RMS	2	3	0	0	112	2	0	4	0	0	123	114	2.53
ALL-117	Ph-likeALL	5	1	3	2	108	5	0	6	0	0	130	113	2.51
BT-27	CNS embryonal NOS	1	0	0	0	106	7	0	3	0	0	117	113	2.51
COG-N-561x	Neuroblastoma	2	3	2	2	111	2	0	5	0	0	127	113	2.51
ICb-5610MB	Medulloblastoma	3	1	0	0	108	5	0	7	0	0	124	113	2.51
ALL-11	BCP-ALL	3	1	0	1	110	2	1	5	0	0	123	112	2.48
G401	Extracranial Rhabdoid	9	0	1	2	106	6	0	5	0	0	129	112	2.48
KT-14	Extracranial Rhabdoid	8	3	1	0	107	5	0	6	0	0	130	112	2.48
NB-1691	Neuroblastoma	2	1	1	1	108	3	0	7	0	0	123	111	2.46
ALL-26	BCP-ALL	2	1	4	1	106	4	0	3	0	0	121	110	2.44
ALL-118	Ph-likeALL	6	2	4	2	104	5	0	5	0	0	128	109	2.42
PALLSD	Ph-likeALL	2	1	1	2	106	3	0	5	0	0	120	109	2.42
ALL-04	Ph+-ALL	5	2	5	0	104	4	0	5	0	0	125	108	2.39
ALL-108	Ph-likeALL	2	1	3	0	104	4	0	4	0	0	118	108	2.39
ALL-25	BCP-ALL	2	1	1	2	103	5	0	7	0	0	121	108	2.39
COG-N-549x	Neuroblastoma	4	1	2	0	102	6	0	13	0	0	128	108	2.39
NCH-HEP1	Hepatoblastoma	1	2	3	0	108	0	1	0	0	0	115	108	2.39
PALJDL	Ph-likeALL	1	3	4	2	103	5	1	1	0	0	120	108	2.39
ALL-42	T-ALL	3	4	2	0	102	5	1	4	0	0	121	107	2.37
ALL-95	BCP-ALL	2	2	3	0	103	4	0	10	0	0	124	107	2.37
NCH-RBD-1	Extracranial Rhabdoid	4	1	3	0	104	3	0	6	0	0	121	107	2.37
NCH-WT-6-S13-1506	Wilms	2	0	2	0	101	6	0	5	0	0	116	107	2.37
OS-34-SJ	Osteosarcoma	3	1	0	0	102	5	0	6	0	0	117	107	2.37
ALL-55	Ph+-ALL	1	2	8	1	101	5	0	6	0	0	124	106	2.35
ICb-3130MB	Medulloblastoma	4	1	3	1	105	1	0	5	0	0	120	106	2.35
OS-2	Osteosarcoma	5	1	1	0	105	1	0	7	0	0	120	106	2.35
Rh-65	Fusion+ RMS	1	1	2	0	103	2	0	4	0	0	113	105	2.33
KT-13	Wilms	4	0	4	0	99	5	0	3	0	0	115	104	2.31
ALL-47	T-ALL	4	0	1	1	100	2	0	7	0	0	115	102	2.26
COG-N-560x	Neuroblastoma	1	0	2	0	99	3	0	4	0	0	109	102	2.26
ETP-4	ETP-ALL	3	1	3	2	97	5	0	4	0	0	115	102	2.26
ICb-1218ATRT	ATRT	1	1	3	0	100	2	1	3	0	0	111	102	2.26
KT-5	Wilms	3	2	4	2	97	5	0	2	0	0	115	102	2.26
NCH-EWS-1	Ewing Sarcoma	6	0	2	1	101	1	0	1	0	0	112	102	2.26
COG-N-424x	Neuroblastoma	1	0	5	2	96	4	0	6	0	0	114	100	2.22
MLL-7	MLL-ALL	2	3	3	4	97	2	0	5	1	0	117	99	2.2
MLL-6	MLL-ALL	4	1	1	0	95	3	1	3	0	0	108	98	2.17
NCH-WT-8-S13-3700	Wilms	3	2	4	0	94	4	0	1	0	0	108	98	2.17
OS-48	Osteosarcoma	2	0	2	1	97	1	0	6	0	0	109	98	2.17
OS-36	Osteosarcoma	4	0	2	0	95	2	0	4	0	0	107	97	2.15
ALL-07	BCP-ALL	3	0	5	1	95	1	0	3	0	0	108	96	2.13
ALL-31	T-ALL	6	2	5	0	93	3	0	5	0	0	114	96	2.13
ALL-33	T-ALL	6	2	3	2	96	0	0	4	0	0	113	96	2.13
COG-N-480x	Neuroblastoma	1	1	2	0	94	2	0	4	0	0	104	96	2.13
NCH-NB-1	Neuroblastoma	4	2	3	1	94	2	0	3	0	0	109	96	2.13
ALL-56	Ph+-ALL	3	0	3	0	92	3	0	5	0	0	106	95	2.11
OS-33	Osteosarcoma	2	2	0	0	91	4	0	0	0	0	99	95	2.11
Rh-70	Fusion- RMS	4	1	2	0	92	3	0	4	0	0	106	95	2.11
ALL-60	BCP-ALL	2	1	1	1	88	6	0	3	0	0	102	94	2.08
NCH-OS-1	Osteosarcoma	0	0	3	0	88	6	0	4	0	0	101	94	2.08
Rh-10	Fusion+ RMS	5	0	3	2	92	2	0	4	0	0	108	94	2.08
ALL-91	BCP-ALL	5	1	4	1	93	0	0	6	0	0	110	93	2.06
ALL-27	T-ALL	3	1	2	1	89	3	0	6	0	0	105	92	2.04
ETP-2	ETP-ALL	3	1	0	1	84	8	0	8	0	0	105	92	2.04
ALL-53	BCP-ALL	2	3	4	2	90	1	0	7	0	0	109	91	2.02
MLL-2	MLL-ALL	1	2	4	0	91	0	0	8	0	0	106	91	2.02
ALL-10	Ph-likeALL	2	2	2	2	88	2	0	5	0	0	103	90	2
ALL-57	BCP-ALL	2	0	3	0	87	3	0	2	0	0	97	90	2
ICb-1338MB	Medulloblastoma	2	0	2	0	88	2	0	3	0	0	97	90	2
ALL-50	BCP-ALL	3	4	1	1	85	2	0	4	0	0	100	87	1.93
ICb-10614EPN	Ependymoma	0	1	0	0	86	1	0	2	0	0	90	87	1.93
MLL-14	MLL-ALL	0	3	3	0	83	2	0	2	2	0	95	85	1.88
NCH-CA-2	Small Cell Carcinoma	0	0	2	0	76	9	0	9	0	0	96	85	1.88
KT-8	Wilms	1	1	2	1	80	4	0	4	0	0	93	84	1.86
KT-12	ATRT	2	1	2	1	76	3	0	2	0	0	87	79	1.75
KT-18	Wilms	3	0	2	0	76	2	0	1	0	0	84	78	1.73
OS-52-SJ	Osteosarcoma	1	0	1	0	75	2	0	3	0	0	82	77	1.71
NCH-ERMS-1-NCH-RMS-1	Fusion- RMS	4	2	0	0	72	1	0	2	0	0	81	73	1.62
ALL-83	BCP-ALL	1	1	0	0	48	2	0	3	0	0	55	50	1.11
OS-32	Osteosarcoma	1	1	1	1	43	4	0	2	0	0	53	47	1.04
Rh-30R	Fusion+ RMS	0	0	2	0	42	4	0	1	0	0	49	46	1.02
ALL-58	BCP-ALL	0	1	0	0	39	0	0	0	0	0	40	39	0.86
OS-36-SJ	Osteosarcoma	1	0	0	0	33	1	0	2	0	0	37	34	0.75
Rh-30	Fusion+ RMS	0	1	1	0	31	3	0	0	0	0	36	34	0.75
ALL-82	BCP-ALL	1	0	1	0	28	1	0	1	0	0	32	29	0.64
COG-N-618x	Neuroblastoma	1	0	0	0	25	2	0	2	0	0	30	27	0.6
IC-22909PNET-rIII	CNS EFT-CIC	0	0	0	0	27	0	0	1	0	0	28	27	0.6
COG-N-623x	Neuroblastoma	0	1	1	0	23	1	0	4	0	0	30	24	0.53
IC-6634GBM	Glioblastoma	1	0	0	0	21	2	0	1	0	0	25	23	0.51
ALL-102	BCP-ALL	0	0	1	2	18	2	0	0	0	0	23	20	0.44
COG-N-453x	Neuroblastoma	0	0	0	0	20	0	0	0	0	0	20	20	0.44
ALL-105	BCP-ALL	0	0	1	1	18	1	0	0	0	0	21	19	0.42
ALL-46	T-ALL	1	0	0	0	17	2	0	1	0	0	21	19	0.42
ALL-80	T-ALL	0	0	0	0	16	1	0	1	0	0	18	17	0.38
ICB-1744MB	Medulloblastoma	0	1	0	0	17	0	0	1	0	0	19	17	0.38
NCH-CA-1	Small Cell Carcinoma	0	1	1	1	14	1	0	0	0	0	18	15	0.33
NCH-WT-4	Wilms	0	0	0	0	13	0	0	0	0	0	13	13	0.29
COG-N-452x	Neuroblastoma	0	0	0	0	12	0	0	1	0	0	13	12	0.27
NCH-WT-7	Wilms	0	1	0	0	12	0	0	0	0	0	13	12	0.27
ICb-9850PNET	CNS EFT-CIC	0	0	0	1	11	0	0	0	0	0	12	11	0.24
COG-N-619x	Neuroblastoma	1	0	1	0	8	1	0	0	0	0	11	9	0.2
COG-N-603x	Neuroblastoma	0	0	1	0	5	0	0	2	0	0	8	5	0.11
MLL-5	MLL-ALL	0	0	1	0	4	0	0	0	0	0	5	4	0.09

### Sheet: summary-mutperMB
Histology	vars	n	mean	sd	median	trimmed	mad	min	max	range	skew	kurtosis	se
CNS EFT-CIC (n = 2)	1	2	0.42	0.254558	0.42	0.42	0.266868	0.24	0.6	0.36	0	-2.75	0.18
Small Cell Carcinoma (n = 2)	1	2	1.105	1.09602	1.105	1.105	1.14901	0.33	1.88	1.55	0	-2.75	0.775
Fusion+ RMS (n = 6)	1	6	1.95	0.881385	2.205	1.95	0.822843	0.75	2.99	2.24	-0.281223	-1.86055	0.359824
Wilms (n = 13)	1	13	2.14231	0.933222	2.31	2.22909	0.859908	0.27	3.06	2.79	-0.976828	-0.323241	0.258829
Ph+-ALL (n = 3)	1	3	2.28333	0.151438	2.35	2.28333	0.059304	2.11	2.39	0.28	-0.35491	-2.33333	0.0874325
Hepatoblastoma (n = 1)	1	1	2.39	NA	2.39	2.39	0	2.39	2.39	0	NA	NA	NA
MLL-ALL (n = 10)	1	10	2.291	0.900499	2.41	2.45375	0.622692	0.09	3.19	3.1	-1.24008	0.786737	0.284763
Extracranial Rhabdoid (n = 4)	1	4	2.5425	0.205	2.48	2.5425	0.081543	2.37	2.84	0.47	0.60096	-1.76149	0.1025
CNS embryonal NOS (n = 1)	1	1	2.51	NA	2.51	2.51	0	2.51	2.51	0	NA	NA	NA
Medulloblastoma (n = 8)	1	8	2.39125	0.956802	2.54	2.39125	0.363237	0.38	3.75	3.37	-0.792103	-0.0393975	0.338281
ATRT (n = 8)	1	8	2.6825	0.594589	2.55	2.6825	0.459606	1.75	3.68	1.93	0.17722	-1.10779	0.210219
Fusion- RMS (n = 6)	1	6	2.61	0.840024	2.55	2.61	0.44478	1.62	4.12	2.5	0.660216	-0.917337	0.342938
BCP-ALL (n = 37)	1	37	3.9173	4.30573	2.57	3.14	0.845082	0.42	24.41	23.99	3.15396	11.4453	0.707858
Clear Cell Sarcoma (n = 1)	1	1	2.57	NA	2.57	2.57	0	2.57	2.57	0	NA	NA	NA
Ependymoblastoma (n = 1)	1	1	2.64	NA	2.64	2.64	0	2.64	2.64	0	NA	NA	NA
Astrocytoma (n = 4)	1	4	2.8875	0.413632	2.73	2.8875	0.103782	2.59	3.5	0.91	0.691117	-1.72058	0.206816
Osteosarcoma (n = 34)	1	34	3.13765	1.47652	2.775	2.9225	0.674583	0.75	7.61	6.86	1.58567	2.67819	0.253222
ETP-ALL (n = 6)	1	6	2.74167	0.528826	2.805	2.74167	0.644931	2.04	3.41	1.37	-0.0976003	-1.88652	0.215892
Neuroblastoma (n = 35)	1	35	2.73829	1.39582	2.86	2.73655	0.696822	0.11	5.68	5.57	-0.161671	-0.253807	0.235937
T-ALL (n = 19)	1	19	3.85947	3.95721	2.93	3.17471	1.18608	0.38	18.98	18.6	2.86475	8.30566	0.907846
Ph-likeALL (n = 15)	1	15	3.07	0.789132	2.95	3.03692	0.785778	2	4.57	2.57	0.595249	-0.972646	0.203753
ETMR (n = 3)	1	3	3.32667	0.0986577	3.28	3.32667	0.029652	3.26	3.44	0.18	0.367181	-2.33333	0.05696
Ewing Sarcoma (n = 10)	1	10	3.469	0.782353	3.325	3.46	0.756126	2.26	4.75	2.49	0.179008	-1.23833	0.247402
Glioblastoma (n = 3)	1	3	47.9467	79.733	3.33	47.9467	4.18093	0.51	140	139.49	0.384359	-2.33333	46.0339
Ependymoma (n = 5)	1	5	3.09	0.687132	3.39	3.09	0.429954	1.93	3.68	1.75	-0.798864	-1.25017	0.307295
ASPS (n = 2)	1	2	3.645	0.671751	3.645	3.645	0.704235	3.17	4.12	0.95	0	-2.75	0.475
Colon Carcinoma (n = 1)	1	1	5.65	NA	5.65	5.65	0	5.65	5.65	0	NA	NA	NA

### Sheet: summary-ages
Histology	vars	n	mean	sd	median	trimmed	mad	min	max	range	skew	kurtosis	se
ASPS	1	0	NA	NA	NA	NA	NA	NA	NA	NA	NA	NA	NA
Astrocytoma	1	4	11.25	4.272	11.5	11.25	4.4478	6	16	10	-0.109425	-2.03879	2.136
ATRT	1	7	2.83286	4.58482	1	2.83286	0.7413	0.25	13	12.75	1.48208	0.492901	1.7329
BCP-ALL	1	37	7.04297	4.83518	5.42	6.76387	4.58123	0.92	16.08	15.16	0.463116	-1.28175	0.794898
Clear Cell Sarcoma	1	1	14	NA	14	14	0	14	14	0	NA	NA	NA
CNS EFT-CIC	1	2	2.5	0.707107	2.5	2.5	0.7413	2	3	1	0	-2.75	0.5
CNS embryonal NOS	1	0	NA	NA	NA	NA	NA	NA	NA	NA	NA	NA	NA
CNS germinoma	1	0	NA	NA	NA	NA	NA	NA	NA	NA	NA	NA	NA
Colon Carcinoma	1	1	4	NA	4	4	0	4	4	0	NA	NA	NA
DIPG	1	0	NA	NA	NA	NA	NA	NA	NA	NA	NA	NA	NA
Ependymoblastoma	1	1	2.17	NA	2.17	2.17	0	2.17	2.17	0	NA	NA	NA
Ependymoma	1	6	9.3	6.2145	7.4	9.3	5.04084	3	19	16	0.42191	-1.70377	2.53706
ETMR	1	3	1.66667	1.22871	1.42	1.66667	1.24538	0.58	3	2.42	0.192662	-2.33333	0.709397
ETP-ALL	1	6	12.89	5.95567	14.96	12.89	4.13645	3	19.5	16.5	-0.537963	-1.42305	2.43139
Ewing Sarcoma	1	10	20.075	9.67532	17.5	18.2188	4.4478	10	45	35	1.5623	1.55472	3.0596
Extracranial Rhabdoid	1	3	5.94333	9.43144	0.75	5.94333	0.7413	0.25	16.83	16.58	0.383684	-2.33333	5.44525
Fusion- RMS	1	5	8	5.56776	5	8	2.9652	3	15	12	0.292003	-2.17003	2.48998
Fusion+ RMS	1	6	14.75	3.97178	16	14.75	0.7413	7	18.5	11.5	-1.08232	-0.446536	1.62147
Glioblastoma	1	6	9.58333	4.38653	8.75	9.58333	4.4478	5	17	12	0.549577	-1.34904	1.79079
Hepatoblastoma	1	1	0.92	NA	0.92	0.92	0	0.92	0.92	0	NA	NA	NA
Medulloblastoma	1	19	7.03684	4.79551	6	6.95294	5.9304	0.5	15	14.5	0.186434	-1.34035	1.10017
MLL-ALL	1	10	1.986	3.85209	0.92	0.84625	0	0.17	12.92	12.75	2.25366	3.50378	1.21814
Neuroblastoma	1	30	2.69133	2.53074	2.2	2.26917	1.33434	0.5	14	13.5	2.95968	10.4743	0.462048
Osteosarcoma	1	29	15.1438	7.64834	14.58	14.9268	3.82511	0.83	40	39.17	0.632262	2.25416	1.42026
Ph-likeALL	1	15	10.84	4.71259	13.67	10.9885	2.09047	3.17	16.58	13.41	-0.412215	-1.67798	1.21679
Ph+-ALL	1	3	11.0567	3.05526	10	11.0567	1.97186	8.67	14.5	5.83	0.304483	-2.33333	1.76396
Small Cell Carcinoma	1	2	7	0	7	7	0	7	7	0	NA	NA	0
T-ALL	1	19	8.45053	3.92207	7.42	8.36176	4.21058	2.58	15.83	13.25	0.333359	-0.939543	0.899784
Wilms	1	11	4.32545	2.47156	4.83	4.17556	2.71316	1	9	8	0.200793	-1.05756	0.745205

### Sheet: total-breakpoints
Model	Histology.Detailed	n.breakpoints	median
ALL-02	BCP-ALL	16	14
ALL-03	MLL-ALL	8	4.5
ALL-04	Ph+-ALL	30	30
ALL-07	BCP-ALL	24	14
ALL-08	T-ALL	22	15
ALL-10	Ph-likeALL	12	16
ALL-102	BCP-ALL	10	14
ALL-105	BCP-ALL	10	14
ALL-106	Ph-likeALL	33	16
ALL-107	Ph-likeALL	20	16
ALL-108	Ph-likeALL	21	16
ALL-11	BCP-ALL	14	14
ALL-115	BCP-ALL	17	14
ALL-116	Ph-likeALL	14	16
ALL-117	Ph-likeALL	31	16
ALL-118	Ph-likeALL	6	16
ALL-121	T-ALL	12	15
ALL-122	BCP-ALL	32	14
ALL-123	BCP-ALL	10	14
ALL-16	T-ALL	15	15
ALL-19	BCP-ALL	35	14
ALL-25	BCP-ALL	3	14
ALL-26	BCP-ALL	17	14
ALL-27	T-ALL	28	15
ALL-28	BCP-ALL	5	14
ALL-29	T-ALL	15	15
ALL-30	T-ALL	14	15
ALL-31	T-ALL	20	15
ALL-32	T-ALL	11	15
ALL-33	T-ALL	14	15
ALL-39	T-ALL	22	15
ALL-42	T-ALL	16	15
ALL-43	T-ALL	22	15
ALL-46	T-ALL	19	15
ALL-47	T-ALL	11	15
ALL-50	BCP-ALL	11	14
ALL-51	BCP-ALL	14	14
ALL-52	BCP-ALL	7	14
ALL-53	BCP-ALL	18	14
ALL-54	BCP-ALL	19	14
ALL-55	Ph+-ALL	7	30
ALL-56	Ph+-ALL	31	30
ALL-57	BCP-ALL	2	14
ALL-58	BCP-ALL	7	14
ALL-60	BCP-ALL	17	14
ALL-61	BCP-ALL	4	14
ALL-63	BCP-ALL	9	14
ALL-75	BCP-ALL	20	14
ALL-80	T-ALL	20	15
ALL-81	T-ALL	19	15
ALL-82	BCP-ALL	25	14
ALL-83	BCP-ALL	27	14
ALL-84	BCP-ALL	5	14
ALL-85	T-ALL	14	15
ALL-87	BCP-ALL	13	14
ALL-88	BCP-ALL	14	14
ALL-90	T-ALL	13	15
ALL-91	BCP-ALL	6	14
ALL-93	BCP-ALL	11	14
ALL-94	BCP-ALL	17	14
ALL-95	BCP-ALL	13	14
ALL-97	T-ALL	14	15
ASPS-KY	ASPS	16	31.5
BT-27	CNS embryonal NOS	3	3
BT-29	ATRT	24	18.5
CHLA-258	Ewing Sarcoma	16	16.5
CHLA-79	Neuroblastoma	8	19
COG-N-415x	Neuroblastoma	19	19
COG-N-421x	Neuroblastoma	23	19
COG-N-424x	Neuroblastoma	14	19
COG-N-426x-Felix-PDX	Neuroblastoma	21	19
COG-N-440x	Neuroblastoma	14	19
COG-N-452x	Neuroblastoma	27	19
COG-N-453x	Neuroblastoma	23	19
COG-N-471x	Neuroblastoma	15	19
COG-N-480x	Neuroblastoma	17	19
COG-N-496x	Neuroblastoma	33	19
COG-N-519x	Neuroblastoma	24	19
COG-N-549x	Neuroblastoma	9	19
COG-N-557x	Neuroblastoma	16	19
COG-N-560x	Neuroblastoma	12	19
COG-N-561x	Neuroblastoma	34	19
COG-N-564x	Neuroblastoma	24	19
COG-N-589x	Neuroblastoma	19	19
COG-N-590x	Neuroblastoma	25	19
COG-N-603x	Neuroblastoma	23	19
COG-N-618x	Neuroblastoma	7	19
COG-N-619x	Neuroblastoma	14	19
COG-N-620x	Neuroblastoma	28	19
COG-N-623x	Neuroblastoma	22	19
COG-N-624x	Neuroblastoma	9	19
COG-N-625x	Neuroblastoma	18	19
COG-N-628x	Neuroblastoma	25	19
ES-1	Ewing Sarcoma	16	16.5
ES-4	Ewing Sarcoma	7	16.5
ES-6	Ewing Sarcoma	70	16.5
ES-8	Ewing Sarcoma	21	16.5
ETP-1	ETP-ALL	42	14.5
ETP-2	ETP-ALL	12	14.5
ETP-3	ETP-ALL	18	14.5
ETP-4	ETP-ALL	17	14.5
ETP-5	ETP-ALL	3	14.5
ETP-6	ETP-ALL	10	14.5
EW-5	Ewing Sarcoma	10	16.5
EW-8	Ewing Sarcoma	109	16.5
G401	Extracranial Rhabdoid	4	11.5
IBs-2373PNET	ETMR	50	32.5
IBs-P1215DIPG	DIPG	32	41.5
IBs-W0128DIPG	DIPG	51	41.5
IC-1128GBM	Glioblastoma	11	53
IC-1499EPB	Ependymoblastoma	5	5
IC-1621GBM	Glioblastoma	14	53
IC-22909PNET-rIII	CNS EFT-CIC	14	12.5
IC-2305GBM	Glioblastoma	85	53
IC-2664PNET	Astrocytoma	109	49
IC-3635PXA	Astrocytoma	14	49
IC-3752GBM	Glioblastoma	74	53
IC-6634GBM	Glioblastoma	53	53
IC-9320GCT	CNS germinoma	21	21
IC-9635EPN	Ependymoma	20	18
IC-9811EPN	Ependymoma	18	18
ICb-10593ATRT	ATRT	44	18.5
ICb-10614EPN	Ependymoma	10	18
ICb-1078MB	Medulloblastoma	23	14
ICb-1140MB	Medulloblastoma	7	14
ICb-1197MB	Medulloblastoma	7	14
ICb-1218ATRT	ATRT	9	18.5
ICb-1343ENB	ETMR	15	32.5
ICb-1487MB	Medulloblastoma	23	14
ICb-1494MB	Medulloblastoma	27	14
ICb-1572MB	Medulloblastoma	14	14
ICb-1595MB	Medulloblastoma	10	14
ICB-1744MB	Medulloblastoma	12	14
ICb-2002EPN	Ependymoma	41	18
ICb-2164MB	Medulloblastoma	7	14
ICb-2555MB	Medulloblastoma	11	14
ICb-3130MB	Medulloblastoma	14	14
ICb-3400MB	Medulloblastoma	124	14
ICb-5108ATRT	ATRT	45	18.5
ICb-5323EPN	Ependymoma	9	18
ICb-5610MB	Medulloblastoma	194	14
ICb-6753ATRT	ATRT	13	18.5
ICb-8008MB	Medulloblastoma	11	14
ICb-9508MB	Medulloblastoma	59	14
ICb-984MB	Medulloblastoma	106	14
ICb-9850PNET	CNS EFT-CIC	11	12.5
ICb-J1017MB	Medulloblastoma	104	14
ICb-L1115ATRT	ATRT	6	18.5
IRS-56	Fusion- RMS	20	17.5
IRS-68	Fusion- RMS	6	17.5
KT-10	Wilms	16	10
KT-11	Wilms	9	10
KT-12	ATRT	10	18.5
KT-13	Wilms	36	10
KT-14	Extracranial Rhabdoid	68	11.5
KT-18	Wilms	38	10
KT-6	Wilms	12	10
KT-8	Wilms	6	10
KT-9	Wilms	75	10
MLL-1	MLL-ALL	4	4.5
MLL-14	MLL-ALL	2	4.5
MLL-2	MLL-ALL	5	4.5
MLL-3	MLL-ALL	7	4.5
MLL-5	MLL-ALL	1	4.5
MLL-6	MLL-ALL	1	4.5
MLL-7	MLL-ALL	4	4.5
MLL-8	MLL-ALL	6	4.5
MLL-86	MLL-ALL	5	4.5
NB-1382	Neuroblastoma	30	19
NB-1643	Neuroblastoma	7	19
NB-1691	Neuroblastoma	67	19
NB-1771	Neuroblastoma	11	19
NB-EBc1	Neuroblastoma	13	19
NB-Fly-623m	Neuroblastoma	25	19
NB-SD	Neuroblastoma	39	19
NCH-ARMS-2-NCH-S13-7484	Fusion+ RMS	7	14
NCH-CA-1	Small Cell Carcinoma	16	24.5
NCH-CA-2	Small Cell Carcinoma	33	24.5
NCH-CA-3	Colon Carcinoma	100	100
NCH-CCS-1	Clear Cell Sarcoma	37	37
NCH-ERMS-1-NCH-RMS-1	Fusion- RMS	19	17.5
NCH-EWS-1	Ewing Sarcoma	2	16.5
NCH-HEP1	Hepatoblastoma	5	5
NCH-MB-1	Medulloblastoma	4	14
NCH-MN-1	Astrocytoma	10	49
NCH-NB-1	Neuroblastoma	18	19
NCH-OS-1	Osteosarcoma	123	154.5
NCH-PXA-1	Astrocytoma	84	49
NCH-RBD-1	Extracranial Rhabdoid	5	11.5
NCH-RBD-2	Extracranial Rhabdoid	18	11.5
NCH-RBD-4	ATRT	28	18.5
NCH-WT-4	Wilms	6	10
NCH-WT-6-S13-1506	Wilms	10	10
NCH-WT-7	Wilms	7	10
NCH-WT-8-S13-3700	Wilms	2	10
NCI-ASPS	ASPS	47	31.5
OS-1	Osteosarcoma	183	154.5
OS-17	Osteosarcoma	218	154.5
OS-2	Osteosarcoma	315	154.5
OS-29	Osteosarcoma	179	154.5
OS-31	Osteosarcoma	134	154.5
OS-32	Osteosarcoma	118	154.5
OS-33	Osteosarcoma	171	154.5
OS-34	Osteosarcoma	439	154.5
OS-34-SJ	Osteosarcoma	329	154.5
OS-36-SJ	Osteosarcoma	153	154.5
OS-41	Osteosarcoma	122	154.5
OS-42	Osteosarcoma	163	154.5
OS-43-TPMX	Osteosarcoma	56	154.5
OS-44	Osteosarcoma	140	154.5
OS-44-KPDX-x	Osteosarcoma	139	154.5
OS-45-TSX-pr1	Osteosarcoma	142	154.5
OS-46	Osteosarcoma	110	154.5
OS-46-AOX	Osteosarcoma	78	154.5
OS-47-SJ	Osteosarcoma	133	154.5
OS-48	Osteosarcoma	172	154.5
OS-49-SJ	Osteosarcoma	324	154.5
OS-49-STTX-sc	Osteosarcoma	32	154.5
OS-50-SJ	Osteosarcoma	208	154.5
OS-51-CHLX	Osteosarcoma	120	154.5
OS-52-SJ	Osteosarcoma	221	154.5
OS-54-OHS-x	Osteosarcoma	197	154.5
OS-54-SJ	Osteosarcoma	156	154.5
OS-55	Osteosarcoma	84	154.5
OS-55-SBX	Osteosarcoma	174	154.5
OS-56	Osteosarcoma	133	154.5
OS-56-TTX	Osteosarcoma	300	154.5
OS-60	Osteosarcoma	102	154.5
OS-9	Osteosarcoma	195	154.5
PAKHZT	Ph-likeALL	14	16
PAKRSL	Ph-likeALL	6	16
PAKSWW	Ph-likeALL	14	16
PAKVKK	Ph-likeALL	16	16
PAKYEP	BCP-ALL	31	14
PALJDL	Ph-likeALL	20	16
PALKTY	Ph-likeALL	9	16
PALLSD	Ph-likeALL	19	16
PALNTB	BCP-ALL	10	14
PALTWS	BCP-ALL	18	14
PAMDRM	Ph-likeALL	17	16
Rh-10	Fusion+ RMS	11	14
Rh-12	Fusion- RMS	10	17.5
Rh-30	Fusion+ RMS	11	14
Rh-30R	Fusion+ RMS	20	14
Rh-36	Fusion- RMS	37	17.5
Rh-41	Fusion+ RMS	107	14
Rh-65	Fusion+ RMS	17	14
Rh-70	Fusion- RMS	16	17.5
SK-NEP-1	Ewing Sarcoma	17	16.5
TC-71	Ewing Sarcoma	36	16.5
ALL-59	BCP-ALL	0	0
NCH-WT-5	Wilms	0	0

### Sheet: high-breakpoint-density
Histology	Model	Chromosomes:Breakpoints
ASPS	NCI-ASPS	Chr17:13
Astrocytoma	NCH-PXA-1	Chr3:16, Chr7:14
ATRT	NCH-RBD-4	Chr22:14
CNS embryonal NOS	IC-2664PNET	Chr15:11, Chr17:19, Chr2:59
Colon Carcinoma	NCH-CA-3	Chr12:13, Chr2:16, Chr5:11
Ependymoma	ICb-2002EPN	Chr1:15
ETMR	IBs-2373PNET	Chr1:18, Chr8:13
ETP-ALL	ETP-1	Chr8:15
Ewing Sarcoma	ES-6	Chr12:11, Chr16:25
Ewing Sarcoma	EW-8	Chr13:14, Chr2:22, Chr7:11, Chr8:14
Ewing Sarcoma	TC-71	Chr8:21
Extracranial Rhabdoid	KT-14	Chr22:10, Chr4:12
Fusion+ RMS	Rh-41	Chr12:10, Chr15:15, Chr18:11, Chr2:10, Chr3:17
Glioblastoma	IC-2305GBM	Chr11:10, Chr3:21, Chr8:10
Glioblastoma	IC-3752GBM	Chr10:11, Chr2:14
Medulloblastoma	ICb-1487MB	Chr11:18
Medulloblastoma	ICb-1494MB	Chr8:18
Medulloblastoma	ICb-3400MB	Chr1:16, Chr18:11, Chr4:30, Chr7:13
Medulloblastoma	ICb-5610MB	Chr13:15, Chr2:24, Chr4:49, Chr6:24, Chr8:43
Medulloblastoma	ICb-9508MB	Chr2:10, Chr3:11
Medulloblastoma	ICb-984MB	Chr17:23, Chr19:35, Chr2:14, Chr5:12
Medulloblastoma	ICb-J1017MB	Chr8:89
Neuroblastoma	COG-N-496x	Chr19:18
Neuroblastoma	COG-N-561x	Chr2:19
Neuroblastoma	COG-N-564x	Chr2:14
Neuroblastoma	COG-N-620x	Chr17:11
Neuroblastoma	NB-1691	Chr12:14, Chr2:16, Chr5:27
Neuroblastoma	NB-SD	Chr2:11
Osteosarcoma	NCH-OS-1	Chr17:11, Chr18:14, Chr3:10, Chr8:21
Osteosarcoma	OS-1	Chr12:11, Chr17:13, Chr2:39, Chr20:18, Chr4:10, Chr5:23, Chr9:19
Osteosarcoma	OS-17	Chr1:19, Chr10:11, Chr11:14, Chr12:12, Chr14:17, Chr2:23, Chr3:11, Chr4:15, Chr5:14, Chr6:23, Chr7:13, Chr8:13
Osteosarcoma	OS-2	Chr1:50, Chr10:12, Chr13:45, Chr17:22, Chr3:20, Chr6:55, Chr8:54
Osteosarcoma	OS-29	Chr11:14, Chr16:23, Chr18:12, Chr19:12, Chr2:27, Chr3:12, Chr4:13, Chr6:15
Osteosarcoma	OS-31	Chr1:10, Chr17:19, Chr19:17, Chr3:12, Chr4:10, Chr6:23
Osteosarcoma	OS-32	Chr1:21, Chr15:13, Chr3:21
Osteosarcoma	OS-33	Chr1:30, Chr13:17, Chr3:11, Chr5:19, Chr6:13, Chr8:12
Osteosarcoma	OS-34	Chr1:49, Chr10:12, Chr11:13, Chr12:11, Chr15:27, Chr16:19, Chr17:17, Chr2:79, Chr20:12, Chr3:33, Chr4:24, Chr5:26, Chr6:15, Chr7:42, Chr8:21
Osteosarcoma	OS-34-SJ	Chr1:42, Chr11:18, Chr12:11, Chr15:22, Chr16:10, Chr17:17, Chr2:48, Chr20:20, Chr3:22, Chr4:17, Chr5:21, Chr6:14, Chr7:34
Osteosarcoma	OS-36-SJ	Chr1:15, Chr14:16, Chr15:16, Chr19:10, Chr3:14, Chr7:12
Osteosarcoma	OS-41	Chr1:20, Chr2:11, Chr4:12, Chr6:10, Chr7:11, Chr8:11
Osteosarcoma	OS-42	Chr1:18, Chr12:14, Chr2:13, Chr5:10, Chr6:10, Chr7:12
Osteosarcoma	OS-43-TPMX	Chr8:10
Osteosarcoma	OS-44	Chr1:10, Chr14:13, Chr15:11, Chr17:19, Chr4:10, Chr6:14, Chr8:15
Osteosarcoma	OS-44-KPDX-x	Chr17:20, Chr2:40
Osteosarcoma	OS-45-TSX-pr1	Chr1:17, Chr10:18, Chr17:14, Chr2:11, Chr4:11
Osteosarcoma	OS-46	Chr1:12, Chr12:13, Chr17:10, Chr7:19
Osteosarcoma	OS-46-AOX	Chr10:10, Chr5:13, Chr8:11
Osteosarcoma	OS-47-SJ	Chr11:11, Chr17:12, Chr19:18, Chr2:13, Chr3:13, Chr5:18, Chr8:12
Osteosarcoma	OS-48	Chr11:15, Chr17:14, Chr19:11, Chr21:18, Chr3:25, Chr4:12, Chr5:11, Chr6:11
Osteosarcoma	OS-49-SJ	Chr10:23, Chr12:13, Chr14:133, Chr18:39, Chr22:12, Chr3:13, Chr6:25, Chr8:13
Osteosarcoma	OS-50-SJ	Chr1:16, Chr11:26, Chr13:19, Chr2:15, Chr3:15, Chr4:22, Chr5:13, Chr6:13
Osteosarcoma	OS-51-CHLX	Chr10:17, Chr11:11, Chr19:10, Chr9:12
Osteosarcoma	OS-52-SJ	Chr1:16, Chr11:30, Chr12:11, Chr13:10, Chr15:19, Chr17:17, Chr18:10, Chr19:12, Chr2:28, Chr5:11, Chr8:12
Osteosarcoma	OS-54-OHS-x	Chr13:18, Chr15:19, Chr17:22, Chr2:16, Chr21:15, Chr6:12, Chr8:47
Osteosarcoma	OS-54-SJ	Chr12:11, Chr16:10, Chr19:20, Chr2:14, Chr6:14, Chr7:25
Osteosarcoma	OS-55	Chr16:10
Osteosarcoma	OS-55-SBX	Chr1:27, Chr12:12, Chr2:12, Chr21:14, Chr5:25, Chr7:16
Osteosarcoma	OS-56	Chr2:19, Chr3:26, Chr4:22
Osteosarcoma	OS-56-TTX	Chr1:20, Chr11:26, Chr12:15, Chr13:12, Chr14:17, Chr17:13, Chr3:18, Chr4:10, Chr5:28, Chr6:29, Chr7:34, Chr8:17, Chr9:10
Osteosarcoma	OS-60	Chr16:11, Chr5:15
Osteosarcoma	OS-9	Chr11:21, Chr13:11, Chr16:25, Chr18:11, Chr19:13, Chr2:20, Chr3:16, Chr4:16, Chr6:17
Small Cell Carcinoma	NCH-CA-2	Chr3:12
Wilms	KT-18	Chr14:12
Wilms	KT-9	Chr13:11, Chr3:33

### Sheet: Fusions-per-model
Model	Histology.Detailed	value	median
ALL-02	BCP-ALL	14	16
ALL-03	MLL-ALL	18	14
ALL-04	Ph+-ALL	20	14
ALL-07	BCP-ALL	14	16
ALL-08	T-ALL	12	12
ALL-10	Ph-likeALL	15	14
ALL-102	BCP-ALL	16	16
ALL-105	BCP-ALL	22	16
ALL-106	Ph-likeALL	11	14
ALL-107	Ph-likeALL	16	14
ALL-108	Ph-likeALL	24	14
ALL-11	BCP-ALL	33	16
ALL-115	BCP-ALL	25	16
ALL-116	Ph-likeALL	11	14
ALL-117	Ph-likeALL	22	14
ALL-118	Ph-likeALL	17	14
ALL-121	T-ALL	19	12
ALL-122	BCP-ALL	28	16
ALL-123	BCP-ALL	16	16
ALL-16	T-ALL	17	12
ALL-17	BCP-ALL	20	16
ALL-19	BCP-ALL	13	16
ALL-25	BCP-ALL	16	16
ALL-26	BCP-ALL	20	16
ALL-27	T-ALL	11	12
ALL-28	BCP-ALL	22	16
ALL-29	T-ALL	7	12
ALL-30	T-ALL	7	12
ALL-31	T-ALL	14	12
ALL-32	T-ALL	10	12
ALL-33	T-ALL	25	12
ALL-39	T-ALL	12	12
ALL-42	T-ALL	10	12
ALL-43	T-ALL	16	12
ALL-46	T-ALL	15	12
ALL-47	T-ALL	11	12
ALL-50	BCP-ALL	13	16
ALL-51	BCP-ALL	13	16
ALL-52	BCP-ALL	18	16
ALL-53	BCP-ALL	17	16
ALL-54	BCP-ALL	19	16
ALL-55	Ph+-ALL	9	14
ALL-56	Ph+-ALL	14	14
ALL-57	BCP-ALL	19	16
ALL-58	BCP-ALL	13	16
ALL-59	BCP-ALL	20	16
ALL-60	BCP-ALL	15	16
ALL-61	BCP-ALL	20	16
ALL-63	BCP-ALL	13	16
ALL-75	BCP-ALL	23	16
ALL-80	T-ALL	8	12
ALL-81	T-ALL	17	12
ALL-82	BCP-ALL	13	16
ALL-83	BCP-ALL	17	16
ALL-84	BCP-ALL	26	16
ALL-85	T-ALL	16	12
ALL-87	BCP-ALL	16	16
ALL-88	BCP-ALL	15	16
ALL-90	T-ALL	9	12
ALL-91	BCP-ALL	4	16
ALL-93	BCP-ALL	15	16
ALL-94	BCP-ALL	22	16
ALL-95	BCP-ALL	12	16
ALL-97	T-ALL	14	12
ASPS-KY	ASPS	10	8
BT-27	CNS embryonal NOS	1	1
CHLA-258	Ewing Sarcoma	5	5
CHLA-79	Neuroblastoma	13	3.5
COG-N-415x	Neuroblastoma	1	3.5
COG-N-421x	Neuroblastoma	3	3.5
COG-N-426x-Felix-PDX	Neuroblastoma	4	3.5
COG-N-440x	Neuroblastoma	5	3.5
COG-N-452x	Neuroblastoma	4	3.5
COG-N-453x	Neuroblastoma	5	3.5
COG-N-471x	Neuroblastoma	6	3.5
COG-N-480x	Neuroblastoma	3	3.5
COG-N-496x	Neuroblastoma	5	3.5
COG-N-549x	Neuroblastoma	1	3.5
COG-N-557x	Neuroblastoma	1	3.5
COG-N-560x	Neuroblastoma	3	3.5
COG-N-561x	Neuroblastoma	9	3.5
COG-N-603x	Neuroblastoma	1	3.5
COG-N-623x	Neuroblastoma	2	3.5
COG-N-625x	Neuroblastoma	3	3.5
ES-1	Ewing Sarcoma	6	5
ES-4	Ewing Sarcoma	3	5
ES-6	Ewing Sarcoma	7	5
ES-8	Ewing Sarcoma	2	5
ETP-1	ETP-ALL	18	15.5
ETP-2	ETP-ALL	11	15.5
ETP-3	ETP-ALL	20	15.5
ETP-4	ETP-ALL	13	15.5
ETP-5	ETP-ALL	21	15.5
ETP-6	ETP-ALL	8	15.5
EW-5	Ewing Sarcoma	4	5
EW-8	Ewing Sarcoma	3	5
IBs-2373PNET	ETMR	3	2
IC-1128GBM	Glioblastoma	17	11
IC-1621GBM	Glioblastoma	18	11
IC-2664PNET	Astrocytoma	9	2
IC-3635PXA	Astrocytoma	2	2
IC-3752GBM	Glioblastoma	5	11
IC-6634GBM	Glioblastoma	3	11
IC-9320GCT	CNS germinoma	1	1
IC-9635EPN	Ependymoma	1	1
ICb-10614EPN	Ependymoma	1	1
ICb-1078MB	Medulloblastoma	16	5
ICb-1140MB	Medulloblastoma	5	5
ICb-1197MB	Medulloblastoma	6	5
ICb-1343ENB	ETMR	1	2
ICb-1494MB	Medulloblastoma	4	5
ICb-1595MB	Medulloblastoma	9	5
ICB-1744MB	Medulloblastoma	5	5
ICb-2123MB	Medulloblastoma	1	5
ICb-2164MB	Medulloblastoma	9	5
ICb-2555MB	Medulloblastoma	6	5
ICb-3130MB	Medulloblastoma	5	5
ICb-3400MB	Medulloblastoma	3	5
ICb-5108ATRT	ATRT	1	1
ICb-5323EPN	Ependymoma	1	1
ICb-5610MB	Medulloblastoma	4	5
ICb-8008MB	Medulloblastoma	5	5
ICb-9508MB	Medulloblastoma	1	5
ICb-984MB	Medulloblastoma	25	5
ICb-9850PNET	CNS EFT-CIC	1	1
ICb-J1017MB	Medulloblastoma	11	5
IRS-68	Fusion- RMS	2	1
KT-10	Wilms	2	1.5
KT-11	Wilms	1	1.5
KT-12	ATRT	1	1
KT-13	Wilms	2	1.5
KT-9	Wilms	3	1.5
MLL-1	MLL-ALL	9	14
MLL-14	MLL-ALL	21	14
MLL-2	MLL-ALL	9	14
MLL-3	MLL-ALL	17	14
MLL-5	MLL-ALL	5	14
MLL-6	MLL-ALL	6	14
MLL-7	MLL-ALL	14	14
MLL-8	MLL-ALL	14	14
MLL-86	MLL-ALL	17	14
NB-1382	Neuroblastoma	7	3.5
NB-1643	Neuroblastoma	3	3.5
NB-1691	Neuroblastoma	21	3.5
NB-1771	Neuroblastoma	2	3.5
NB-EBc1	Neuroblastoma	2	3.5
NB-Fly-623m	Neuroblastoma	6	3.5
NB-SD	Neuroblastoma	6	3.5
NCH-ARMS-2-NCH-S13-7484	Fusion+ RMS	1	1.5
NCH-CCS-1	Clear Cell Sarcoma	2	2
NCH-ERMS-1-NCH-RMS-1	Fusion- RMS	1	1
NCH-HEP1	Hepatoblastoma	1	1
NCH-MB-1	Medulloblastoma	3	5
NCH-OS-1	Osteosarcoma	4	8.5
NCH-PXA-1	Astrocytoma	1	2
NCH-RBD-4	ATRT	1	1
NCH-WT-4	Wilms	1	1.5
NCH-WT-6-S13-1506	Wilms	1	1.5
NCH-WT-7	Wilms	2	1.5
NCH-WT-8-S13-3700	Wilms	1	1.5
NCI-ASPS	ASPS	6	8
OS-1	Osteosarcoma	8	8.5
OS-2	Osteosarcoma	8	8.5
OS-29	Osteosarcoma	16	8.5
OS-31	Osteosarcoma	3	8.5
OS-32	Osteosarcoma	3	8.5
OS-33	Osteosarcoma	12	8.5
OS-34	Osteosarcoma	20	8.5
OS-34-SJ	Osteosarcoma	33	8.5
OS-41	Osteosarcoma	5	8.5
OS-42	Osteosarcoma	15	8.5
OS-43-TPMX	Osteosarcoma	19	8.5
OS-44	Osteosarcoma	6	8.5
OS-44-KPDX-x	Osteosarcoma	5	8.5
OS-45-TSX-pr1	Osteosarcoma	16	8.5
OS-46	Osteosarcoma	1	8.5
OS-46-AOX	Osteosarcoma	9	8.5
OS-47-SJ	Osteosarcoma	11	8.5
OS-48	Osteosarcoma	8	8.5
OS-49-SJ	Osteosarcoma	10	8.5
OS-49-STTX-sc	Osteosarcoma	8	8.5
OS-51-CHLX	Osteosarcoma	3	8.5
OS-52-SJ	Osteosarcoma	16	8.5
OS-54-OHS-x	Osteosarcoma	19	8.5
OS-54-SJ	Osteosarcoma	3	8.5
OS-55	Osteosarcoma	3	8.5
OS-55-SBX	Osteosarcoma	18	8.5
OS-56-TTX	Osteosarcoma	9	8.5
OS-60	Osteosarcoma	12	8.5
OS-9	Osteosarcoma	7	8.5
PAKHZT	Ph-likeALL	18	14
PAKRSL	Ph-likeALL	23	14
PAKSWW	Ph-likeALL	14	14
PAKVKK	Ph-likeALL	11	14
PAKYEP	BCP-ALL	9	16
PALJDL	Ph-likeALL	8	14
PALKTY	Ph-likeALL	10	14
PALLSD	Ph-likeALL	11	14
PALNTB	BCP-ALL	19	16
PALTWS	BCP-ALL	8	16
PAMDRM	Ph-likeALL	9	14
Rh-10	Fusion+ RMS	4	1.5
Rh-12	Fusion- RMS	1	1
Rh-30	Fusion+ RMS	3	1.5
Rh-30R	Fusion+ RMS	1	1.5
Rh-36	Fusion- RMS	1	1
Rh-41	Fusion+ RMS	2	1.5
Rh-65	Fusion+ RMS	1	1.5
Rh-70	Fusion- RMS	4	1
SK-NEP-1	Ewing Sarcoma	11	5
TC-71	Ewing Sarcoma	5	5
NA	Extracranial Rhabdoid	0	0
NA	DIPG	0	0
NA	Ependymoblastoma	0	0
NA	Small Cell Carcinoma	0	0
NA	Colon Carcinoma	0	0
